# Automated strain separation in low-complexity metagenomes using long reads

**DOI:** 10.1101/2021.02.24.429166

**Authors:** R. Vicedomini, C. Quince, A. E. Darling, R. Chikhi

## Abstract

High-throughput short-read metagenomics has enabled large-scale species-level analysis and functional characterization of microbial communities. Microbiomes often contain multiple strains of the same species, and different strains have been shown to have important differences in their functional roles. Despite this, strain-level resolution from metagenomic sequencing remains challenging. Recent advances on long-read based methods enabled accurate assembly of bacterial genomes from complex microbiomes and an as-yet-unrealized opportunity to resolve strains. Here we present Strainberry, a metagenome assembly method that performs strain separation in single-sample low-complexity metagenomes and that relies uniquely on long-read data. We benchmarked Strainberry on mock communities and showed it consistently produces strain-resolved assemblies with near-complete reference coverage and 99.9% base accuracy. We also applied Strainberry on real datasets for which it improved assemblies generating 20-118% additional genomic material than conventional metagenome assemblies on individual strain genomes. Our results hence demonstrate that strain separation is possible in low-complexity microbiomes using a single regular long read dataset. We show that Strainberry is also able to refine microbial diversity in a complex microbiome, with complete separation of strain genomes. We anticipate this work to be a starting point for further methodological improvements aiming to provide better strain-resolved metagenome assemblies in environments of higher complexities.
