## Supplementary Files 1-4 for "Automated strain separation in low-complexity metagenomes using long reads": SupplementaryFile1_Mock.xlsx

### Sheet: Mock3
	assembly	reference	#seq	ref size	asm size	NG50	unaligned ref %	unaligned asm %	ANI	dup ratio	dup	cmp	SNPs	inv	reloc
	ssFlye	B. cereus	2	5416249	5420211	5414677	0	0	99.97	1	5605	1809	882	0	2
		E. coli K12	41	4641652	4800149	1278685	1.99	0.02	99.97	1.05	173404	17133	175	0	3
		E. coli W	38	4897452	5035247	1338409	2.62	0.08	99.97	1.06	263125	15612	299	2	3
	Flye	B. cereus	3	5416249	5420209	4349784	0	0	99.97	1	5605	16805	882	0	2
		E. coli K12	33	4641652	295411	0	92.79	0	99.72	0.88	5540	55762	181	0	0
		E. coli W	43	4897452	5406815	2835737	0.35	4.6	99.55	1.06	285122	10781	20205	2	3
	ssCanu	B. cereus	18	5416249	5577658	4806356	0.09	0.01	99.99	1.03	147559	1809	76	1	2
		E. coli K12	242	4641652	5816297	55177	0.1	0	99.93	1.25	727220	0	1137	0	1
		E. coli W	254	4897452	6276568	52745	0.32	0	99.96	1.29	764730	0	254	4	1
	Canu	B. cereus	19	5416249	5577429	4806356	0.09	0	99.99	1.03	147559	1809	76	1	2
		E. coli K12	56	4641652	3142800	34093	45.6	1.44	99.64	1.23	281542	55707	5658	0	5
		E. coli W	80	4897452	6178021	841226	11.09	1.76	99.74	1.39	915277	28579	5571	5	1

### Sheet: Mock9
	assembly	reference	#seq	ref size	asm size	NG50	unaligned ref %	unaligned asm %	ANI	dup ratio	dup	cmp	SNPs	inv	reloc
	ssFlye	B. cereus	5	5416249	5425841	4353221	0	0	99.99	1	0	3259	91	0	1
		E. coli K12	197	4641652	4891891	58464	3.29	0.5	99.96	1.08	314250	20546	148	0	4
		E. coli W	257	4897452	5244032	44348	9.49	0.3	99.87	1.18	364792	39592	1268	0	3
		K. pneumoniae	5	5435746	5414317	3927443	0.37	0.09	99.99	1	5318	20305	297	0	1
		L. monocytogenes	2	3039878	3143191	3137270	0.05	1.81	99.99	1.02	49580	0	44	0	1
		N. meningitidis	1	2194961	2195043	2195043	0	0	99.99	1	0	0	6	0	1
		S. aureus ATCC	22	2778854	2797835	2164436	2.51	0.13	99.97	1.03	88622	17133	49	0	3
		S. aureus FDAA	22	2964112	3093296	2665107	1.29	0.16	99.97	1.06	167252	16837	123	0	4
		S. sonnei	205	4813450	5553571	62884	7.89	0.33	99.79	1.25	767207	68801	2431	2	2
	Flye	B. cereus	2	5416249	5413226	4348323	0	0	99.97	1	0	3259	1194	0	1
		E. coli K12	72	4641652	2364816	3106	51.98	2.07	99.5	1.04	122386	42394	10321	0	2
		E. coli W	63	4897452	1078299	0	77.98	1.37	99.41	0.99	35136	50330	5524	2	3
		K. pneumoniae	5	5435746	5537498	3914701	0.19	1.92	99.95	1	17490	20583	2039	0	1
		L. monocytogenes	2	3039878	3048804	3042883	0.05	0.1	99.99	1	8305	0	100	0	1
		N. meningitidis	1	2194961	2195043	2195043	0	0	99.99	1	0	0	6	0	1
		S. aureus ATCC	28	2778854	718575	0	74.61	1.76	99.28	1	20861	26958	4234	1	0
		S. aureus FDAA	24	2964112	2676124	1515945	14.65	1.64	98.89	1.04	133291	46179	24566	8	25
		S. sonnei	83	4813450	3345457	59567	37.48	2.24	99.24	1.09	432288	258326	18770	4	16
	ssCanu	B. cereus	17	5416249	5559173	2802113	0.13	0.03	99.99	1.03	120613	1809	76	0	1
		E. coli K12	356	4641652	6437680	46373	1.23	0.05	99.95	1.4	1369577	1616	414	1	0
		E. coli W	405	4897452	6588027	30388	2.6	0.11	99.84	1.38	1034632	7211	2370	0	2
		K. pneumoniae	3	5435746	5464068	5447076	0	0	99.99	1.01	16991	0	89	0	1
		L. monocytogenes	5	3039878	3087729	2925905	0.02	0.07	99.96	1.02	34115	0	900	0	1
		N. meningitidis	12	2194961	2296693	2208620	0	0	99.99	1.05	88121	0	4	0	1
		S. aureus ATCC	143	2778854	3771804	60236	0.01	0.01	99.95	1.36	621195	0	297	0	1
		S. aureus FDAA	131	2964112	3829495	81554	0	0.05	99.93	1.29	523387	1325	349	0	1
		S. sonnei	349	4813450	5983026	34485	2.52	0.02	99.84	1.27	634557	4089	2656	0	2
	Canu	B. cereus	18	5416249	5557385	2802113	0.13	0	99.99	1.03	120613	1809	76	0	1
		E. coli K12	72	4641652	6080179	543097	10.75	3.17	99.88	1.42	1095491	32026	1698	1	0
		E. coli W	95	4897452	4237865	40800	32.44	1.33	99.6	1.26	525427	36310	10029	0	1
		K. pneumoniae	3	5435746	5464068	5447076	0	0	99.99	1.01	16991	0	89	0	1
		L. monocytogenes	3	3039878	3187747	3031385	0	1.75	99.99	1.03	81586	0	65	0	1
		N. meningitidis	12	2194961	2296693	2208620	0	0	99.99	1.05	88121	0	4	0	1
		S. aureus ATCC	61	2778854	2590580	56257	30.16	0.66	99.86	1.33	464432	23892	1458	1	0
		S. aureus FDAA	37	2964112	3910697	2438842	7.5	1.77	99.74	1.4	738935	15055	3507	0	4
		S. sonnei	106	4813450	4287025	43943	22.15	0.03	99.74	1.14	193217	155256	6148	0	0

### Sheet: Mock3-UniformDownsampling
	uniform downsampling	assembly	reference	#seq	ref size	asm size	NG50	unaligned ref %	unaligned asm %	ANI	dup ratio	dup	cmp	SNPs	inv	reloc
	5x	ssFlye	B. cereus	69	5416249	2824625	16285	48.28	0.19	98.58	1.01	16637	54674	4922	1	2
			E. coli K12	159	4641652	2259584	0	51.26	0.55	98.58	0.99	16901	80376	6710	1	4
			E. coli W	142	4897452	2048794	0	58.77	1.52	98.47	1	63440	84426	7296	0	2
		Flye	B. cereus	69	5416249	2824625	16285	48.28	0.19	98.58	1.01	16637	54674	4922	1	2
			E. coli K12	35	4641652	3043233	68359	35.62	1.9	98.85	1	22325	67396	15394	3	3
			E. coli W	32	4897452	2050417	0	59.74	3.64	98.83	1	73964	81364	9988	2	2
	10x	ssFlye	B. cereus	70	5416249	4544264	82873	16.69	0.21	99.22	1	4437	58589	4024	0	2
			E. coli K12	98	4641652	4387855	90737	8.02	0.07	99.44	1.03	102138	24656	4227	0	1
			E. coli W	131	4897452	4336256	54764	16.95	2.34	99.4	1.04	192021	58980	4466	0	1
		Flye	B. cereus	68	5416249	4544286	82873	16.69	0.21	99.22	1	4437	58621	4109	0	2
			E. coli K12	26	4641652	2852397	211836	41.08	3.36	99.43	1.01	81088	73630	12453	0	5
			E. coli W	41	4897452	2794025	38522	48.64	7.14	99.31	1.03	133139	82531	13236	2	4
	20x	ssFlye	B. cereus	47	5416249	5335199	573323	2.16	0.03	99.7	1.01	5775	38325	1299	0	2
			E. coli K12	45	4641652	4544796	391308	5.27	0.11	99.91	1.03	158517	24310	300	0	3
			E. coli W	55	4897452	5313387	426141	1.39	2.02	99.84	1.08	365826	21027	1143	2	1
		Flye	B. cereus	47	5416249	5335205	573323	2.16	0.03	99.7	1.01	5775	38325	1299	0	2
			E. coli K12	33	4641652	2783650	493198	42.4	2.83	99.5	1.01	85302	69097	11595	2	10
			E. coli W	49	4897452	2903577	42708	46.23	6.54	99.5	1.03	127968	62378	11172	10	7
	30x	ssFlye	B. cereus	19	5416249	5431964	3932513	0.22	0.03	99.9	1	208	3261	240	0	3
			E. coli K12	35	4641652	4740879	783169	2.06	0.45	99.96	1.04	184333	17773	79	0	3
			E. coli W	46	4897452	5062931	512893	3.1	2.02	99.92	1.05	246285	19669	822	4	3
		Flye	B. cereus	20	5416249	5417994	3798994	0.2	0.03	99.9	1	208	18409	241	0	3
			E. coli K12	35	4641652	2182716	0	54.28	1.43	99.65	1.01	63573	36871	6602	0	3
			E. coli W	45	4897452	3516165	808864	35.62	6.36	99.45	1.04	178504	48942	15072	10	4
	40x	ssFlye	B. cereus	11	5416249	5427037	1240698	0	0.03	99.94	1	1613	8791	1221	0	2
			E. coli K12	35	4641652	4680067	1046183	2.67	0.04	99.97	1.04	135828	21878	92	0	3
			E. coli W	44	4897452	5107136	754420	2.52	2.02	99.96	1.05	243287	26277	440	4	1
		Flye	B. cereus	11	5416249	5426421	1240698	0	0.02	99.94	1	1017	13232	1222	0	2
			E. coli K12	35	4641652	3003868	490971	38.5	2.37	99.49	1.03	137756	63465	12842	0	5
			E. coli W	45	4897452	2666752	24547	49.8	5.53	99.54	1.02	114419	68794	9955	10	3
	50x	ssFlye	B. cereus	9	5416249	5419388	1255728	0.01	0.01	99.96	1	1978	7262	1164	0	2
			E. coli K12	35	4641652	4809911	1002629	0.79	0.03	99.97	1.04	184232	16423	85	0	4
			E. coli W	45	4897452	5063786	708162	2.56	2.04	99.96	1.04	194481	21207	382	0	4
		Flye	B. cereus	8	5416249	5418177	1255728	0.01	0	99.96	1	787	9987	1167	0	2
			E. coli K12	33	4641652	3016440	494209	38.55	2.62	99.48	1.03	145819	70167	12997	0	6
			E. coli W	48	4897452	2661770	26628	50.34	6.82	99.54	1.02	99466	67528	9860	11	2

### Sheet: Mock3-UnevenDownsampling
	E. coli W downsampling	assembly	reference	#seq	ref size	asm size	NG50	unaligned ref %	unaligned asm %	ANI	dup ratio	dup	cmp	SNPs	inv	reloc
	5x	ssFlye	B. cereus	9	5416249	5420313	3931045	0	0.09	99.96	1	2209	8884	1165	0	3
			E. coli K12	16	4641652	4658035	518796	0.17	0.06	99.98	1	769	4079	134	0	1
			E. coli W	90	4897452	1047810	0	77.54	0.03	98.78	0.95	7978	62067	2521	0	2
		Flye	B. cereus	8	5416249	5414746	1247838	0	0	99.96	1	1019	13339	1168	0	1
			E. coli K12	1	4641652	4642777	4642777	0	0.03	99.99	1	769	1203	32	0	2
			E. coli W	26	4897452	379609	0	91.6	0	98.59	0.92	4529	39344	740	0	1
	10x	ssFlye	B. cereus	9	5416249	5417482	3931046	0.01	0.09	99.96	1	2209	8884	1164	0	3
			E. coli K12	10	4641652	4431432	4209002	4.6	0.01	99.98	1	41397	21069	52	0	3
			E. coli W	130	4897452	3978736	42736	22.02	2.77	99.4	1.01	94558	56484	4704	2	4
		Flye	B. cereus	8	5416249	5411915	1247838	0.01	0	99.96	1	1019	13339	1167	0	1
			E. coli K12	12	4641652	4759147	4442272	0.06	2.09	99.99	1	26235	6625	47	2	4
			E. coli W	41	4897452	638865	0	88.1	15.82	99.67	0.92	0	54208	232	2	2
	20x	ssFlye	B. cereus	8	5416249	5417975	3946074	0.01	0.1	99.96	1	1980	8884	1168	0	3
			E. coli K12	25	4641652	4686198	2490845	0.77	0.43	99.97	1.01	86387	11042	64	0	4
			E. coli W	53	4897452	5081098	372114	2.18	2	99.87	1.04	202427	23023	811	4	1
		Flye	B. cereus	8	5416249	5411841	1262835	0.01	0	99.96	1	789	8286	1171	0	1
			E. coli K12	29	4641652	2124190	0	54.62	0.89	99.98	1	25412	36040	101	0	0
			E. coli W	45	4897452	3422055	400085	36.06	5.05	98.89	1.04	155937	45102	31662	12	9
	30x	ssFlye	B. cereus	10	5416249	5413480	3946074	0.01	0.1	99.98	1	9853	23957	92	0	4
			E. coli K12	27	4641652	4584911	1817153	2.66	0.03	99.97	1.01	78808	18234	81	0	6
			E. coli W	45	4897452	5089064	467410	2.71	2.04	99.93	1.05	234439	16173	827	4	1
		Flye	B. cereus	8	5416249	5411832	1262836	0.01	0	99.96	1	801	23377	1175	0	1
			E. coli K12	32	4641652	3317653	691594	31.5	3.48	99.88	1.01	57196	45712	3116	0	7
			E. coli W	42	4897452	2264450	0	56.71	5.99	99.12	1	86286	87273	16352	14	6
	40x	ssFlye	B. cereus	10	5416249	5418949	1240734	0.01	0	99.96	1	2209	7390	1174	0	1
			E. coli K12	26	4641652	4644658	1257640	2.68	0.05	99.97	1.03	139082	26189	82	0	6
			E. coli W	52	4897452	5136428	754649	2.59	2.02	99.95	1.05	272434	14449	537	4	4
		Flye	B. cereus	8	5416249	5418344	1240734	0.01	0	99.96	1	1019	9817	1177	0	1
			E. coli K12	33	4641652	2207355	0	54.06	1.76	99.77	1.02	66391	30700	4028	0	1
			E. coli W	48	4897452	3477905	385077	35.61	5.14	99.26	1.05	187849	51455	20881	12	5
	50x	ssFlye	B. cereus	9	5416249	5423311	3946073	0	0.1	99.96	1	1992	8884	1161	0	3
			E. coli K12	38	4641652	4717726	1046183	2.67	0.04	99.97	1.04	212375	17546	76	0	3
			E. coli W	43	4897452	5078577	1300951	2.55	2.08	99.96	1.04	215027	21159	349	2	3
		Flye	B. cereus	9	5416249	5417175	1262832	0	0	99.96	1	801	8286	1164	0	1
			E. coli K12	34	4641652	2986478	491214	38.48	1.8	99.49	1.03	133498	66869	13050	0	6
			E. coli W	48	4897452	2692203	24555	49.93	6.6	99.54	1.03	114019	67239	9890	13	3

### Sheet: Mock-Divergence
	E. coli K-12 conspecific strain	assembly	reference	#seq	ref size	asm size	NG50	unaligned ref %	unaligned asm %	ANI	dup ratio	dup	cmp	SNPs	inv	reloc
	ME8067	ssFlye	E. coli K-12	13	4641652	3938968	2587378	15.25	0	99.98	1	46490	49155	391	0	6
			E. coli ME8067	5	4614635	746883	0	82.49	0	99.99	0.92	3020	77521	52	0	1
		Flye	E. coli K-12	6	4641652	3892008	3852342	16.05	0	99.98	1	43484	58818	394	0	6
			E. coli ME8067	1	4614635	789399	0	81.75	0	99.99	0.94	0	62511	52	0	1
	LD27-1	ssFlye	E. coli K-12	25	4641652	1684203	0	63.85	0.66	99.96	1	58552	73819	116	0	2
			E. coli LD27-1	19	4694065	3850929	1196433	20.8	0.92	99.97	1.03	125852	37010	214	0	8
		Flye	E. coli K-12	21	4641652	1594312	0	65.71	0.36	99.91	1	68382	77320	881	2	5
			E. coli LD27-1	16	4694065	3607995	2430485	25.7	0.94	99.92	1.02	131021	54220	1932	2	6
	Y5	ssFlye	E. coli K-12	30	4641652	3311106	428177	32.43	0.31	99.9	1.05	195472	69838	717	0	3
			E. coli Y5	34	4839266	3086229	114805	40.07	0.37	99.84	1.06	230604	62449	1201	2	3
		Flye	E. coli K-12	22	4641652	1797495	0	61.77	0.23	99.9	1.01	47138	38552	1145	0	1
			E. coli Y5	28	4839266	3633979	385474	28.04	1.45	99.86	1.03	154021	55666	3633	6	2
	EC590	ssFlye	E. coli K-12	29	4641652	4080668	695861	17.13	0.98	99.91	1.05	217342	51494	680	0	4
			E. coli EC590	28	4617703	3056647	498300	34.43	0.16	99.92	1.01	74278	72933	232	0	2
		Flye	E. coli K-12	29	4641652	4963396	4225124	0.11	1.86	99.82	1.05	249813	12149	6574	0	13
			E. coli EC590	28	4617703	334657	0	91.9	0	99.98	0.89	3680	57827	3	0	1
	RM14721	ssFlye	E. coli K-12	55	4641652	4863717	303318	7.53	0.1	99.85	1.13	568910	28955	1002	0	4
			E. coli RM14721	39	4726450	4292245	362307	10.24	0.01	99.85	1.01	51839	38829	1059	0	3
		Flye	E. coli K-12	36	4641652	4867253	1479657	3.62	2.1	99.75	1.07	308422	19264	8559	2	7
			E. coli RM14721	29	4726450	631640	0	85.25	0.22	99.9	0.9	18531	123005	403	0	2
	AMSCJX03	ssFlye	E. coli K-12	59	4641652	4611805	253528	6	0.17	99.92	1.06	230178	37575	232	0	3
			E. coli AMSCJX03	52	4819811	4775727	357982	6.09	0.03	99.94	1.05	256098	33329	110	0	3
		Flye	E. coli K-12	46	4641652	2628504	22042	45.79	2.34	99.68	1.02	120718	88315	6772	4	9
			E. coli AMSCJX03	40	4819811	3085519	646924	40.4	3.5	99.67	1.04	168791	90865	7511	2	11
	H5	ssFlye	E. coli K-12	32	4641652	4810932	926914	0.15	0.07	99.92	1.04	152537	2517	597	0	2
			E. coli H5	39	4833228	4911917	928167	2.86	0.01	99.94	1.05	232759	15429	138	0	2
		Flye	E. coli K-12	28	4641652	1334922	0	71.33	1.61	99.5	0.99	41580	70499	5327	2	4
			E. coli H5	35	4833228	4096022	3646593	19.7	2.3	99.61	1.03	175322	71287	12117	2	14

### Sheet: Mock-StrainNumber
	# conspecific strains	assembly	reference	#seq	ref size	asm size	NG50	unaligned ref %	unaligned asm %	ANI	dup ratio	dup	cmp	SNPs	inv	reloc
	2 strains	ssFlye	E. coli K12	29	4641652	4596218	973991	2.68	0.56	99.94	1.01	69188	24936	74	0	5
			E. coli W	44	4897452	5100305	790347	3.06	0.02	99.95	1.07	319057	18943	209	0	1
		Flye	E. coli K12	33	4641652	733564	0	84.12	1.8	99.43	0.98	11433	31867	3464	0	5
			E. coli W	46	4897452	4847205	709775	8.51	1.35	99.4	1.07	320820	30812	22823	2	8
	3 strains	ssFlye	E. coli K12	133	4641652	5130389	121506	3.6	0.17	99.78	1.14	392285	6226	1951	0	1
			E. coli W	163	4897452	5305208	74693	4.1	0.22	99.84	1.13	456802	6705	1916	0	1
			E. coli H5	109	4833228	4872170	112268	8.66	0.21	99.85	1.1	248760	35179	611	0	2
		Flye	E. coli K12	35	4641652	517730	0	88.61	0.53	99.8	0.97	19386	41517	780	0	0
			E. coli W	44	4897452	593778	0	88.06	0	99.84	1.02	30997	22470	657	0	2
			E. coli H5	40	4833228	4801713	1113534	5.39	2.33	99.55	1.03	148777	36462	16249	2	15
	4 strains	ssFlye	E. coli K12	239	4641652	4803517	40406	18.49	0.36	99.68	1.27	716630	41583	3319	0	1
			E. coli W	239	4897452	5008581	35723	9.55	0.1	99.82	1.13	374282	29495	1174	0	2
			E. coli H5	249	4833228	5119321	40165	13.96	0.11	99.69	1.23	606798	54565	3260	4	1
			E. coli LD39-1	205	4684883	4148137	29961	23.59	0.07	99.71	1.16	385975	48342	2318	0	1
		Flye	E. coli K12	36	4641652	607204	0	88.45	3.2	99.66	1.1	63980	41341	1558	2	0
			E. coli W	43	4897452	1692018	0	65.96	0.59	99.17	1.01	55384	52442	11619	6	6
			E. coli H5	46	4833228	3227187	266085	34.82	0.77	99.53	1.02	116810	80850	11667	6	8
			E. coli LD39-1	27	4684883	815104	0	81.84	0.98	99.5	0.95	36885	88531	3132	2	3
	5 strains	ssFlye	E. coli K12	238	4641652	4148987	30963	31.01	0.3	99.59	1.29	612366	64344	4408	0	2
			E. coli W	234	4897452	4579042	36020	20.45	0.22	99.72	1.17	496175	36124	3239	0	3
			E. coli H5	238	4833228	5711888	63533	14.91	0.21	99.54	1.39	1202252	56407	7622	0	2
			E. coli LD39-1	199	4684883	3891666	22763	31.22	0.26	99.59	1.2	514399	84497	5704	2	2
			E. coli AMSCJX03	203	4819811	3701686	22228	33.74	0.09	99.67	1.16	310707	110829	2786	0	1
		Flye	E. coli K12	49	4641652	603435	0	86.7	0.58	99.7	0.97	20205	46586	1361	2	0
			E. coli W	48	4897452	1317883	0	73.67	2.56	99.29	1	33391	66159	7156	2	6
			E. coli H5	47	4833228	3042952	344104	39.09	2.78	99.53	1	72338	90901	10931	6	9
			E. coli LD39-1	33	4684883	329483	0	92.27	3.58	99.44	0.88	1204	55737	1430	2	2
			E. coli AMSCJX03	46	4819811	1502848	0	69.45	1.12	99.56	1.01	97665	115981	4926	0	6

### Sheet: Mock-RecombStrains
	assembly	reference	#seq	ref size	asm size	NG50	unaligned ref %	unaligned asm %	ANI	dup ratio	dup	cmp	SNPs	inv	reloc
	ssFlye	B. aphidicola Bp	1	615980	615765	615765	0	0	99.97	1	0	0	0	0	1
		B. aphidicola W106	1	643502	643193	643193	0	0	99.95	1	0	0	0	0	1
		E. coli K-12	39	4641652	4693246	691303	2.67	0	99.94	1.04	190525	27800	105	0	2
		E. coli W	42	4897452	4925543	862896	2.68	0.02	99.92	1.03	172195	18919	581	0	1
		H. pylori ASHA-004	19	1615144	1619720	311080	0.76	0	99.86	1.01	26372	13772	57	0	1
		H. pylori ASHA-005	13	1630559	1616258	1029061	2.42	0.28	99.8	1.01	23815	8153	317	0	1
		N. meningitidis 09-292	39	2198497	1887296	130760	14.13	0	99.88	1	32951	53011	115	0	2
		N. meningitidis 11-7	30	2157444	1995865	146509	7.6	0.13	99.76	1	23126	36609	918	0	3
	Flye	B. aphidicola Bp	1	615980	615765	615765	0	0	99.97	1	0	0	0	0	1
		B. aphidicola W106	1	643502	643193	643193	0	0	99.95	1	0	0	0	0	1
		E. coli K-12	37	4641652	4258824	682902	12.71	2.03	99.4	1.03	163036	49394	20960	0	12
		E. coli W	45	4897452	1226293	0	74.59	0.89	99.64	0.98	21886	69140	3461	0	0
		H. pylori ASHA-004	10	1615144	1287986	313611	21.09	1.1	99.32	1	25210	27223	6026	0	6
		H. pylori ASHA-005	9	1630559	413991	0	74.54	1.33	99.32	0.98	6503	13184	2006	0	2
		N. meningitidis 09-292	13	2198497	2203806	563472	0.08	0.2	99.43	1	49769	38090	8478	4	16
		N. meningitidis 11-7	5	2157444	10306	0	97.79	0	98.66	0.22	0	42022	40	0	0
