## Supplementary Files 1-4 for "Automated strain separation in low-complexity metagenomes using long reads": SupplementaryFile2_NWC2.xlsx

### Sheet: NWC2-PacBio
	assembly	reference	#seq	ref size	asm size	NG50	unaligned ref %	unaligned asm %	ANI	dup ratio	dup	cmp	SNPs	inv	reloc	completeness	contamination	strain heterogeneity
	ssFlye	S. thermophilus NWC_2_1	24	1971439	2143893	1887500	0.39	0.75	99.9	1.08	183768	24358	401	0	5	95.69	0.34	100
		L. delbrueckii NWC_2_2	108	2269179	3447375	223555	0.08	3.65	99.92	1.46	1107736	60405	764	1	13	97.41	28.45	100
		L. helveticus strain NWC_2_3	127	2210811	2549932	82217	9.87	1.93	99.74	1.26	563907	98137	1995	2	4	84.48	1.72	100
		L. helveticus strain NWC_2_4	128	2177422	3299744	146243	0.64	2.5	99.92	1.49	1006092	38674	339	1	4	94.83	23.28	94.44
	Flye	S. thermophilus NWC_2_1	20	1971439	2027283	1888651	0.06	0.52	99.94	1.02	85777	25673	181	0	4	99.14	0.34	100
		L. delbrueckii NWC_2_2	97	2269179	3184614	190147	0.05	3.88	99.94	1.35	838686	64757	793	1	11	98.28	18.97	100
		L. helveticus strain NWC_2_3	97	2210811	2067062	85130	23.03	4.63	99.6	1.16	451392	265664	4142	2	5	75.86	0	0
		L. helveticus strain NWC_2_4	113	2177422	2488021	92269	19.99	1.74	99.97	1.4	809346	133845	227	5	8	32.76	12.07	100
	ssCanu	S. thermophilus NWC_2_1	87	1971439	4124122	1525407	0	0.73	99.93	2.08	2087545	0	133	0	1	100	78.94	90.91
		L. delbrueckii NWC_2_2	76	2269179	4234608	296435	0.05	1.67	99.9	1.84	1757012	43914	605	0	2	100	56.9	97.01
		L. helveticus strain NWC_2_3	45	2210811	2606671	154880	5.26	0.73	99.81	1.24	410371	47525	883	2	1	77.74	12.23	88.89
		L. helveticus strain NWC_2_4	39	2177422	2995307	603302	0.13	0.59	99.9	1.37	657260	4390	542	0	1	98.28	66.88	100
	Canu	S. thermophilus NWC_2_1	59	1971439	4033801	1564028	0	0.68	99.95	2.03	2010572	0	150	0	1	100	76.36	95.74
		L. delbrueckii NWC_2_2	75	2269179	4234292	301081	0.05	1.66	99.9	1.84	1753051	36253	606	0	3	100	56.9	97.01
		L. helveticus strain NWC_2_3	24	2210811	2406839	242128	7.65	0.58	99.82	1.17	301240	91193	1235	1	3	82.76	14.73	100
		L. helveticus strain NWC_2_4	26	2177422	3012214	1662537	0.14	0.9	99.95	1.37	667527	3494	183	0	2	97.41	56.61	100

### Sheet: NWC2-Nanopore
	assembly	reference	#seq	ref size	asm size	NG50	unaligned ref %	unaligned asm %	ANI	dup ratio	dup	cmp	SNPs	inv	reloc	completeness	contamination	strain heterogeneity
	ssFlye	S. thermophilus NWC_2_1	8	1971439	2010238	1929846	0	0.29	99.7	1.02	38752	0	1033	0	1	79.86	0.16	0
		L. delbrueckii NWC_2_2	112	2269179	4818600	173853	0.36	2.44	98.78	2.08	2596568	85545	3907	2	1	80.22	58.92	58.33
		L. helveticus strain NWC_2_3	139	2210811	3000934	83907	9.34	1.79	99.38	1.47	1017479	104941	1798	1	2	64.15	14.48	50
		L. helveticus strain NWC_2_4	107	2177422	3310089	144095	5.03	2.01	99.49	1.57	1205697	53972	620	1	2	83.31	37.37	70.45
	Flye	S. thermophilus NWC_2_1	8	1971439	2010238	1929846	0	0.29	99.7	1.02	38752	0	1033	0	1	79.86	0.16	0
		L. delbrueckii NWC_2_2	60	2269179	3210504	136620	0.17	3.46	99.57	1.37	949027	64371	2555	2	6	92.24	29.6	100
		L. helveticus strain NWC_2_3	106	2210811	1831152	49497	34.32	3.68	99.41	1.21	552253	296670	3386	9	8	44.51	6.9	100
		L. helveticus strain NWC_2_4	78	2177422	2725531	190476	6.69	1.12	99.76	1.33	708023	68080	541	4	5	89.18	3.45	100
	ssCanu	S. thermophilus NWC_2_1	65	1971439	3750541	1996194	0.02	1.36	99.3	1.88	1718912	8229	1071	0	6	75.28	36.55	77.94
		L. delbrueckii NWC_2_2	116	2269179	5608185	650624	0.01	1.93	98.25	2.42	3347644	22956	5868	2	5	75.39	59.75	47.06
		L. helveticus strain NWC_2_3	23	2210811	3440774	1114902	0.54	2.17	99	1.53	1043094	26848	3916	1	7	92.79	49.18	91.04
		L. helveticus strain NWC_2_4	46	2177422	2984583	1496448	6.26	0.88	99.29	1.45	966245	118591	1452	0	6	74.66	37.93	66.67
	Canu	S. thermophilus NWC_2_1	17	1971439	3244064	1996194	0.02	0.76	99.33	1.63	1213554	8229	1070	0	6	76.49	31.3	82.14
		L. delbrueckii NWC_2_2	32	2269179	3794984	672579	0.04	1.64	99	1.65	1491194	20753	1942	0	5	82.6	60.55	80.52
		L. helveticus strain NWC_2_3	13	2210811	3085576	1114902	2.51	2.19	99.05	1.4	880300	88136	4518	3	9	94.51	57.96	95.89
		L. helveticus strain NWC_2_4	19	2177422	2766194	1496448	6.09	0.81	99.33	1.34	719483	110452	974	1	6	82.99	16.38	100
