## Supplementary Files 1-4 for "Automated strain separation in low-complexity metagenomes using long reads": SupplementaryFile3_HSM.xlsx

### Sheet: QUAST
	QUAST metrics	Lathe	ssLathe	Flye
	# contigs (>= 0 bp)	1665	6087	3442
	# contigs (>= 50000 bp)	524	776	787
	Total length (>= 0 bp)	162812483	194480428	197104575
	Total length (>= 50000 bp)	143127599	118562573	157019340
	Largest contig	5026450	3388948	3890039
	GC (%)	47.13	47.57	47
	Reference GC (%)	47.13	47.13	47.13
	N50	452762	76857	212087
	N90	40575	13949	27251
	L50	74	430	186
	L90	600	2909	1335
	# misassemblies	0	828	2604
	# misassembled contigs	0	381	805
	Misassembled contigs length	0	39563413	127986146
	# local misassemblies	0	2074	1396
	# unaligned mis. contigs	0	31	367
	# unaligned contigs	0 + 0 part	1 + 755 part	338 + 1,591 part
	Unaligned length	0	2377072	34576184
	Genome fraction (%)	100	86.287	90.529
	Duplication ratio	1	1.365	1.094
	# N's per 100 kbp	0	9.69	0.66
	# mismatches per 100 kbp	0	916.85	863.34
	# indels per 100 kbp	0	1852.94	976.84
	Largest alignment	5026450	3388948	2466994
	Total aligned length	162812483	191813159	161195507

### Sheet: Bin Evaluation
	method	bin id	#seq	bin size	kraken2 classification	#species sequences	assembled size	bin fraction	compl.	contam.	s.h.	coverage
	Lathe (bin quality >= 70)	bin.26	1	5026450	Bacteroides_uniformis_dnLKV2	1	5026450	1	96	0.74	0	382.15
		bin.1	1	3388948	Gemmiger_formicilis	1	3388948	1	97.96	0	0	174.85
		bin.46	3	3204078	[Eubacterium]_eligens_ATCC_27750	3	3204078	1	87.62	0	0	120.97
		bin.15	1	3006009	Alistipes_finegoldii_DSM_17242	1	3006009	1	98.08	0.48	0	83.92
		bin.42	8	4248888	Clostridiales_bacterium_VE202-03	3	1876970	0.44	82.98	1.34	0	73.74
					Flavonifractor_plautii_1_3_50AFAA	2	1082360	0.25
					Flavonifractor_plautii_ATCC_29863	2	913462	0.21
		bin.66	1	3041830	Oscillospiraceae_bacterium_VE202-24	1	3041830	1	95.97	0	0	66.47
		bin.71	2	3495900	Subdoligranulum_sp._APC924/74	2	3495900	1	98.39	1.51	42.86	59.58
		bin.24	3	2441155	Veillonella_atypica_ACS-049-V-Sch6	1	1510824	0.62	93.94	1.5	100	38.84
					Veillonella_atypica_ACS-134-V-Col7a	1	826876	0.34
		bin.38	13	4434183	Parabacteroides_distasonis_str._3999B_T(B)_4	2	2374249	0.54	81.26	0.71	0	32.51
					Parabacteroides_distasonis	6	1169374	0.26
		bin.70	6	2735489	Clostridium_sp._AF50-3	1	1402273	0.51	70.04	0	0	32.2
					Clostridium_sp._AF02-29	1	596836	0.22
					Clostridium_sp._AF21-20LB	1	382211	0.14
		bin.5	12	2686795	Clostridiaceae_bacterium_OF09-1	4	1024561	0.38	79.89	0	0	14.84
					Clostridiaceae_bacterium_AF31-3BH	2	868516	0.32
					Lachnospiraceae_bacterium_1_4_56FAA	1	319602	0.12
					Clostridiaceae_bacterium_AF18-31LB	3	288846	0.11
	ssLathe + 4xRacon + Medaka	bin.26	57	6510393	Bacteroides_uniformis_dnLKV2	11	5213660	0.8	87.93	19.76	82.11	290.36
		bin.1	2	3389435	Gemmiger_formicilis	2	3389435	1	77.2	0.06	0	173.15
		bin.15	1	3005432	Alistipes_finegoldii_DSM_17242	1	3005432	1	72.14	0.67	0	82.01
		bin.46	518	7195708	[Eubacterium]_eligens_ATCC_27750	177	5776529	0.8	89	74.24	81.72	51.95
					[Eubacterium]_eligens	220	1153201	0.16
		bin.42	142	7482473	Clostridiales_bacterium_VE202-03	42	3710050	0.5	71.24	29.09	71.43	40.53
					Flavonifractor_plautii_1_3_50AFAA	20	1312722	0.18
					Flavonifractor_plautii_ATCC_29863	18	1009559	0.13
		bin.66	57	5639958	Oscillospiraceae_bacterium_VE202-24	28	4159012	0.74	71.13	23.08	60.71	35.18
					Oscillibacter_sp._PEA192	22	1452699	0.26
		bin.38	276	4775735	Parabacteroides_distasonis	147	3381724	0.71	62.77	10.66	73.68	25.5
		bin.71	104	8218052	Subdoligranulum_sp._APC924/74	70	7712087	0.94	63.2	34.73	43	24.41
		bin.70	113	3955471	Clostridium_sp._AF02-29	8	748359	0.19	47.26	10.55	42.31	20.99
					Clostridium_sp._AF21-20LB	11	647585	0.16
					Clostridium_sp._OM05-5BH	13	549005	0.14
					Clostridium_sp._TF06-15AC	15	455994	0.12
		bin.24	34	4545116	Veillonella_atypica_ACS-049-V-Sch6	13	2194804	0.48	84.48	71.47	73.42	20.59
					Veillonella_atypica_ACS-134-V-Col7a	9	2010047	0.44
		bin.5	137	3029183	Clostridiaceae_bacterium_AF31-3BH	27	820007	0.27	47.3	2.2	12.5	11.15
					Clostridiaceae_bacterium_OF09-1	18	455827	0.15
					Clostridiaceae_bacterium_AF42-6	13	421221	0.14
					Clostridiaceae_bacterium_AM27-36LB	11	360369	0.12
	ssLathe + 4xRacon	bin.26	24	6554642	Bacteroides_uniformis_dnLKV2	11	5837546	0.89	83.03	22.94	75.65	288.19
		bin.1	1	3386812	Gemmiger_formicilis	1	3386812	1	66.04	0	0	173.02
		bin.15	1	3001673	Alistipes_finegoldii_DSM_17242	1	3001673	1	68.45	0.91	0	82.04
		bin.46	302	7434459	[Eubacterium]_eligens_ATCC_27750	175	6193024	0.83	90.75	81.15	89.52	50.28
					[Eubacterium]_eligens	111	1079187	0.15
		bin.42	101	7502353	Clostridiales_bacterium_VE202-03	39	4173883	0.56	66.37	26.92	82.35	40.37
					Flavonifractor_plautii_1_3_50AFAA	19	1820413	0.24
					Flavonifractor_plautii_ATCC_29863	17	789026	0.11
		bin.66	42	5703251	Oscillospiraceae_bacterium_VE202-24	17	4178379	0.73	79.23	30.89	70.27	34.74
					Oscillibacter_sp._PEA192	21	1512211	0.27
		bin.38	226	4821523	Parabacteroides_distasonis	144	3394287	0.7	55.09	11.52	80	25.23
		bin.71	61	8378034	Subdoligranulum_sp._APC924/74	46	7950386	0.95	57.84	24.84	55.42	23.91
		bin.70	94	4001339	Clostridium_sp._AF02-29	8	773954	0.19	44.58	8.12	55.56	20.73
					Clostridium_sp._AF21-20LB	9	626171	0.16
					Clostridium_sp._OM05-5BH	11	561057	0.14
					Clostridium_sp._TF06-15AC	13	443677	0.11
		bin.24	33	4566012	Veillonella_atypica_ACS-049-V-Sch6	13	2583905	0.57	82.89	53.41	69.64	20.5
					Veillonella_atypica_ACS-134-V-Col7a	8	1637256	0.36
		bin.5	127	3078715	Clostridiaceae_bacterium_AF31-3BH	27	850279	0.28	36.05	1.67	16.67	10.97
					Clostridiaceae_bacterium_OF09-1	17	467171	0.15
					Clostridiaceae_bacterium_AF42-6	10	389738	0.13
					Clostridiaceae_bacterium_AM27-36LB	12	367689	0.12
	ssLathe	bin.26	24	6573268	Bacteroides_uniformis_dnLKV2	11	5835367	0.89	77.02	6.95	36.36	286.7
		bin.1	1	3388948	Gemmiger_formicilis	1	3388948	1	97.96	0	0	174.85
		bin.15	1	3006009	Alistipes_finegoldii_DSM_17242	1	3006009	1	98.08	0.48	0	83.92
		bin.46	308	7660599	[Eubacterium]_eligens_ATCC_27750	181	6250292	0.82	48.59	16.38	49.25	48.25
					[Eubacterium]_eligens	109	1252602	0.16
		bin.42	103	7433296	Clostridiales_bacterium_VE202-03	32	3493645	0.47	32.24	4.52	44.44	40.32
					Flavonifractor_plautii_1_3_50AFAA	21	1861564	0.25
					Flavonifractor_plautii_ATCC_29863	20	1346216	0.18
		bin.66	44	5605430	Oscillospiraceae_bacterium_VE202-24	20	4345947	0.78	28.98	3.63	33.33	35.03
					Oscillibacter_sp._PEA192	18	1244407	0.22
		bin.38	226	4793665	Parabacteroides_distasonis	151	3392315	0.71	23.14	1.34	20	24.87
		bin.71	66	8214135	Subdoligranulum_sp._APC924/74	50	7785260	0.95	42.46	16.77	24.53	24.17
		bin.70	94	3912413	Clostridium_sp._AF02-29	11	845520	0.22	24.63	3.16	50	20.79
					Clostridium_sp._AF21-20LB	10	604939	0.15
					Clostridium_sp._TF06-15AC	11	533334	0.14
		bin.24	35	4495557	Veillonella_atypica_ACS-049-V-Sch6	12	2136894	0.48	67.34	33.19	63.64	20.66
					Veillonella_atypica_ACS-134-V-Col7a	11	2026446	0.45
		bin.5	132	2997220	Clostridiaceae_bacterium_AF31-3BH	24	675050	0.23	13.95	0.97	33.33	10.99
					Clostridiaceae_bacterium_AF42-6	12	500741	0.17
					Clostridiaceae_bacterium_OF09-1	16	412686	0.14
					Clostridiaceae_bacterium_AM27-36LB	12	370982	0.12
					Clostridiaceae_bacterium_AF29-16BH	13	308908	0.1
