## Supplementary Files 1-4 for "Automated strain separation in low-complexity metagenomes using long reads": SupplementaryFile4_Pipeline trials.xlsx

### Sheet: mock3-trials
	assembly	reference	#seq	ref size	asm size	NG50	unaligned ref %	unaligned asm %	ANI	dup ratio	dup	cmp	SNPs	inv	reloc
	freebayes +whatshap (contigs)	B. cereus	4	5416249	5420208	4335786	0	0	99.98	1.00073	5605	15807	116	0	2
		E. coli K12	65	4641652	4767558	348589	2.56	0	99.97	1.05411	255641	18331	271	0	1
		E. coli W	75	4897452	5013154	287339	2.87	0.01	99.97	1.05377	231028	15402	348	4	1
	freebayes +whatshap (scaffolds)	B. cereus	2	5416249	5420212	5414678	0	0	99.97	1.00073	5605	1809	882	0	2
		E. coli K12	44	4641652	5053133	775116	2.3	1.46	99.97	1.09801	441344	13657	273	0	2
		E. coli W	37	4897452	4739783	828079	7.34	0.17	99.97	1.04269	205514	24071	332	2	2
	longshot +HapCUT2 (contigs)	B. cereus	6	5416249	5420170	4335762	0	0	99.98	1.00072	7171	16356	105	0	2
		E. coli K12	61	4641652	4809566	391374	1.98	0	99.98	1.05711	195698	17133	166	0	1
		E. coli W	70	4897452	5020674	288262	2.83	0	99.97	1.05502	271125	15867	295	4	2
	longshot +HapCUT2 (scaffolds)	B. cereus	3	5416249	5420778	5414648	0	0.01	99.97	1.00074	7171	2405	862	0	2
		E. coli K12	42	4641652	4810555	1278686	1.98	0.01	99.98	1.05722	183806	17133	166	0	3
		E. coli W	37	4897452	5024844	1338403	2.83	0.07	99.97	1.05515	263125	15867	295	2	3
	longshot +whatshap (contigs)	B. cereus	4	5416249	5420207	4211834	0	0	99.97	1.00073	5605	16805	882	0	2
		E. coli K12	66	4641652	4758297	288964	2.66	0.03	99.92	1.05283	220796	19420	1919	0	1
		E. coli W	80	4897452	4976913	262804	3.85	0.02	99.96	1.0567	277807	16574	643	4	2
	longshot +whatshap (scaffolds)	B. cereus	2	5416249	5420211	5414677	0	0	99.97	1.00073	5605	1809	882	0	2
		E. coli K12	46	4641652	4795088	388469	2.38	0.13	99.93	1.05687	238328	16729	2108	0	3
		E. coli W	43	4897452	4951384	444315	4.06	0.12	99.96	1.05253	249968	16574	624	2	2
	Flye	B. cereus	3	5416249	5420209	4349784	0	0	99.97	1.00073	5605	16805	882	0	2
		E. coli K12	33	4641652	295411	0	92.78	0	99.72	0.881489	5540	55762	181	0	0
		E. coli W	43	4897452	5406815	2835737	0.35	4.59	99.55	1.05703	285122	10781	20205	2	3

### Sheet: mock9-n2-trials
	assembly	reference	#seq	ref size	asm size	NG50	unaligned ref %	unaligned asm %	ANI	dup ratio	dup	cmp	SNPs	inv	reloc
	Flye +freebayes +whatshap (contigs)	B. cereus	7	5416249	5415508	4335285	0	0	99.99	0.999863	11090	13425	143	0	1
		E. coli K12	171	4641652	5850086	176463	6.02	1.75	99.65	1.31761	1132731	20826	9320	0	5
		E. coli W	133	4897452	3377306	36573	37.01	2.03	99.59	1.07256	215161	51187	9062	4	8
		K. pneumoniae	9	5435746	5413297	3274580	0.2	0	99.96	0.997866	0	20422	1417	0	1
		L. monocytogenes	2	3039878	3048804	3042883	0.05	0.09	99.99	1.00253	8305	0	100	0	1
		N. meningitidis	1	2194961	2195043	2195043	0	0	99.99	1.00004	0	0	6	0	1
		S. aureus ATCC	43	2778854	2767913	318789	3.06	0.04	99.88	1.02709	90467	29782	2099	0	4
		S. aureus FDAA	45	2964112	3090118	299816	1.44	0.15	99.89	1.05616	167060	16011	2123	0	4
		S. sonnei	119	4813450	1932720	0	63.17	0.51	99.59	1.08465	323783	296687	5334	0	3
	Flye +freebayes +whatshap (scaffolds)	B. cereus	4	5416249	5415511	4348325	0.01	0	99.99	0.999964	11090	11478	143	0	1
		E. coli K12	151	4641652	5378754	176463	10.16	2.13	99.63	1.26238	954675	28315	10486	1	5
		E. coli W	117	4897452	3358003	41256	36.54	3.56	99.53	1.042	160417	63615	11123	5	6
		K. pneumoniae	4	5435746	5426023	3914705	0.2	0.24	99.96	0.997811	0	23654	1417	0	3
		L. monocytogenes	2	3039878	3143191	3137270	0.05	1.8	99.99	1.01588	49580	0	44	0	1
		N. meningitidis	1	2194961	2195043	2195043	0	0	99.99	1.00004	0	0	6	0	1
		S. aureus ATCC	25	2778854	3418918	2099886	2.01	2.57	99.64	1.2233	627018	25809	7991	0	8
		S. aureus FDAA	29	2964112	2448191	299816	21.01	0.69	99.62	1.03842	115362	40535	7347	0	13
		S. sonnei	108	4813450	2147937	0	58.15	1.05	99.51	1.05508	304718	318209	7483	4	4
	Flye +longshot +hapcut2 (contigs)	B. cereus	9	5416249	5414313	4333374	0	0	99.99	0.999643	4945	19329	93	0	1
		E. coli K12	139	4641652	4931748	223566	1.89	1.58	99.89	1.06586	244139	27751	3117	0	3
		E. coli W	131	4897452	4281307	98603	19.85	3.01	99.57	1.05786	206060	52057	11649	1	5
		K. pneumoniae	8	5435746	5396974	3914701	0.49	0	99.99	0.997756	0	22200	328	0	1
		L. monocytogenes	2	3039878	3048804	3042883	0.05	0.09	99.99	1.00253	8305	0	100	0	1
		N. meningitidis	1	2194961	2195043	2195043	0	0	99.99	1.00004	0	0	6	0	1
		S. aureus ATCC	40	2778854	2793956	318863	2.51	0	99.98	1.03132	88622	23946	48	0	2
		S. aureus FDAA	37	2964112	3079851	432017	1.29	0	99.97	1.05263	164552	17723	128	0	3
		S. sonnei	111	4813450	1991143	0	61.41	0.4	99.67	1.06765	255247	312979	3667	2	4
	Flye +longshot +hapcut2 (scaffolds)	B. cereus	7	5416249	5414321	4338416	0	0	99.99	0.999644	4945	19329	93	0	1
		E. coli K12	105	4641652	5216693	300156	2.63	1.88	99.92	1.13254	542015	23654	1618	0	3
		E. coli W	111	4897452	4476935	166706	19.16	4.6	99.57	1.07878	294566	44083	11512	4	8
		K. pneumoniae	4	5435746	5430841	3914701	0.22	0.18	99.98	0.999498	3332	18195	590	0	1
		L. monocytogenes	2	3039878	3143191	3137270	0.05	1.8	99.99	1.01588	49580	0	44	0	1
		N. meningitidis	1	2194961	2195043	2195043	0	0	99.99	1.00004	0	0	6	0	1
		S. aureus ATCC	20	2778854	2797832	2164434	2.5	0.13	99.97	1.0313	88622	18687	48	0	3
		S. aureus FDAA	21	2964112	3084759	2665106	1.29	0.15	99.97	1.05272	167253	17723	128	0	4
		S. sonnei	99	4813450	1520763	0	68.87	0.8	99.71	1.00679	175544	346375	2743	4	5
	Flye +longshot +whatshap (contigs)	B. cereus	3	5416249	5413224	4195482	0	0	99.97	0.999441	0	3259	1194	0	1
		E. coli K12	157	4641652	4775966	151100	4.28	0.83	99.83	1.06602	242698	25040	5220	0	4
		E. coli W	141	4897452	4553583	95703	14.52	2.44	99.56	1.06118	258972	72074	12970	1	8
		K. pneumoniae	8	5435746	5413290	3914701	0.21	0	99.96	0.997965	0	21595	1829	0	1
		L. monocytogenes	2	3039878	3048804	3042883	0.05	0.09	99.99	1.00253	8305	0	100	0	1
		N. meningitidis	1	2194961	2195043	2195043	0	0	99.99	1.00004	0	0	6	0	1
		S. aureus ATCC	45	2778854	2757047	309336	3.49	0.11	99.93	1.0269	85950	25559	1235	0	2
		S. aureus FDAA	47	2964112	3010920	299835	2.37	0	99.95	1.04045	129214	18290	611	0	2
		S. sonnei	124	4813450	2002261	0	61.66	0.37	99.63	1.08094	255140	297577	4963	0	5
	Flye +longshot +whatshap (scaffolds)	B. cereus	2	5416249	5413227	4348324	0	0	99.97	0.999442	0	3259	1194	0	1
		E. coli K12	129	4641652	4929045	227631	4.81	1.4	99.83	1.09996	403663	39859	4815	0	3
		E. coli W	120	4897452	4351298	144555	20.61	3.38	99.56	1.08131	298113	48282	12256	3	7
		K. pneumoniae	5	5435746	5420435	3914701	0.21	0.13	99.96	0.997983	0	26014	1829	0	1
		L. monocytogenes	2	3039878	3143191	3137270	0.05	1.8	99.99	1.01588	49580	0	44	0	1
		N. meningitidis	1	2194961	2195043	2195043	0	0	99.99	1.00004	0	0	6	0	1
		S. aureus ATCC	33	2778854	2762934	322303	3.49	0.32	99.93	1.02693	85950	25559	1235	0	2
		S. aureus FDAA	35	2964112	3011428	315683	2.37	0.01	99.95	1.04052	129214	18330	611	0	2
		S. sonnei	112	4813450	1921289	0	61.42	0.71	99.64	1.02726	198383	330649	4563	1	7

### Sheet: mock9-n3-trials
	assembly	reference	#seq	ref size	asm size	NG50	unaligned ref %	unaligned asm %	ANI	dup ratio	dup	cmp	SNPs	inv	reloc
	freebayes-only (contigs)	B. cereus	5	5416249	5414677	4335285	0	0	99.97	0.99971	14489	18299	1115	0	1
		E. coli K12	556	4641652	4291973	11917	11.45	0.1	99.94	1.04318	157163	40078	1264	0	2
		E. coli W	499	4897452	4501875	14019	12.05	0.17	99.91	1.04339	176691	55468	1850	0	4
		K. pneumoniae	11	5435746	5392423	3274699	0.5	0	99.99	0.997015	664	27115	327	0	1
		L. monocytogenes	2	3039878	3048804	3042883	0.05	0.09	99.99	1.00253	8305	0	100	0	1
		N. meningitidis	1	2194961	2195043	2195043	0	0	99.99	1.00004	0	0	6	0	1
		S. aureus ATCC	303	2778854	1742067	4752	39	0.01	99.9	1.0276	75421	50532	599	0	1
		S. aureus FDAA	340	2964112	2980103	15203	5.39	0.11	99.94	1.0615	161226	27365	1007	0	0
		S. sonnei	442	4813450	4387420	13737	15.84	0.05	99.88	1.0825	390829	137016	2608	0	4
	freebayes-only (scaffolds)	B. cereus	5	5416249	5414677	4335285	0	0	99.97	0.99971	14489	18299	1115	0	1
		E. coli K12	370	4641652	4282293	28215	12.75	1.65	99.91	1.03995	147181	40222	1433	0	2
		E. coli W	378	4897452	4539419	24126	12.83	1.08	99.88	1.05183	204736	52053	2150	0	7
		K. pneumoniae	7	5435746	5424638	3914704	0.19	0.2	99.97	0.997857	664	24736	1141	0	1
		L. monocytogenes	2	3039878	3143191	3137270	0.05	1.81	99.99	1.01578	49580	0	44	0	1
		N. meningitidis	1	2194961	2195043	2195043	0	0	99.99	1.00004	0	0	6	0	1
		S. aureus ATCC	226	2778854	1724142	7048	41.16	0.99	99.84	1.04403	79000	28752	1253	0	2
		S. aureus FDAA	257	2964112	2986658	22765	6.22	0.72	99.9	1.0667	170819	24230	1404	0	2
		S. sonnei	323	4813450	4362226	26278	16.62	0.99	99.86	1.07614	363935	138958	2635	0	7
	longshot +freebayes (contigs)	B. cereus	2	5416249	5413226	4348323	0	0	99.97	0.999442	0	3259	1194	0	1
		E. coli K12	668	4641652	4214498	9592	13.5	0.13	99.9	1.04832	175545	44060	2488	0	3
		E. coli W	541	4897452	4212010	9823	19.17	0.19	99.89	1.06199	230279	60063	2472	0	2
		K. pneumoniae	13	5435746	5408517	3274745	0.21	0	99.96	0.997085	2909	27988	1783	0	1
		L. monocytogenes	2	3039878	3048804	3042883	0.05	0.09	99.99	1.00253	8305	0	100	0	1
		N. meningitidis	1	2194961	2195043	2195043	0	0	99.99	1.00004	0	0	6	0	1
		S. aureus ATCC	357	2778854	1835256	4551	35.43	0.18	99.79	1.02098	59087	43592	2294	1	1
		S. aureus FDAA	425	2964112	2827467	11463	8.59	0.01	99.88	1.04344	129659	30639	2460	0	0
		S. sonnei	498	4813450	4156085	11323	20.65	0.13	99.85	1.08672	343094	166456	3354	1	3
	longshot +freebayes (scaffolds)	B. cereus	2	5416249	5413226	4348323	0	0	99.97	0.999442	0	3259	1194	0	1
		E. coli K12	518	4641652	4193729	16046	14.97	0.97	99.86	1.05226	183344	39547	3018	1	2
		E. coli W	444	4897452	4094551	13438	20.86	0.56	99.85	1.05051	155743	55758	2854	0	3
		K. pneumoniae	8	5435746	5425833	3914701	0.21	0.32	99.96	0.997076	2909	27988	1783	0	3
		L. monocytogenes	2	3039878	3143191	3137270	0.05	1.8	99.99	1.01588	49580	0	44	0	1
		N. meningitidis	1	2194961	2195043	2195043	0	0	99.99	1.00004	0	0	6	0	1
		S. aureus ATCC	275	2778854	1721139	5232	39.65	0.72	99.77	1.01891	57993	49960	2225	1	1
		S. aureus FDAA	366	2964112	2841996	14403	9.46	0.52	99.83	1.05347	147837	36640	3146	0	0
		S. sonnei	419	4813450	4177217	16936	20.8	0.57	99.81	1.08949	352605	168278	3884	1	4
